# Shared and niche-specific transcriptional signatures of macrophage aging revealed by a cross-tissue meta-analysis

**DOI:** 10.64898/2026.02.03.703654

**Authors:** Ella Schwab, Eyael Tewelde, Leon Chen, Bérénice A. Benayoun

## Abstract

**Background:** Aging is accompanied by widespread transcriptional remodeling across tissues, yet how aging impacts different categories of tissue-resident macrophages is not well understood. Macrophages are highly specialized innate immune cells shaped by their local microenvironments, suggesting that aging may elicit both shared and niche-specific transcriptional responses. Here, we performed a meta-analysis of publicly available bulk and single cell RNA-sequencing datasets to characterize age-associated transcriptional changes in murine macrophages across tissues and sexes. We curated and uniformly processed 33 macrophage transcriptomic datasets, derived from 10 distinct tissue niches, in male and female C57BL/6 mice, examining transcriptional changes as a function of age.

**Results:** The similarity of differentially expressed aging genes was compared across niches and pathway-level analysis uncovered conserved age-associated signatures, including upregulation of gene sets related to antigen presentation, antioxidant responses, and negative regulation of ferroptosis, alongside downregulation of gene sets related to Wnt, GTPase, and extracellular matrix organization signaling. Transcription factor activity inference identified consistent age-associated activation of AP-1 (Fos, Jun), C/EBPβ, PU.1, and Egr1 across niches. Meta-analysis defined 593 consistently age-altered genes in >3/4 of analyzed datasets, converging on dysregulation of small GTPase signaling. Focused analysis of alveolar macrophages and microglia, made possible by the larger number of available datasets, revealed sex-specific transcriptional programs altered with age in these macrophage subtypes.

**Conclusions:** These findings demonstrate that macrophage aging is shaped by both tissue niche and sex and provides a framework for understanding the transcriptomic signatures of macrophage aging across tissues.
