## Supplementary Table S1 for "Shared and niche-specific transcriptional signatures of macrophage aging revealed by a cross-tissue meta-analysis"

### Sheet: Index
Supplementary Table S1
	A	Quality control workflow and associated metadata for each macrophage aging dataset
	B	Sequencing chemistry, platform and mouse strains for each macrophage aging dataset

### Sheet: A
Accession	Bioproject	Title	PMID	Sex	Young	Old	N =	Type	Niche Category	DEGs	Xist data consistent with sex label?	>= 2 replicates per age group?	>=100 DE genes at FDR 5%?	Pass QC?
										FDR5
GSE132882	PRJNA549388	Macrophages Regulate Schwann Cell Maturation after Nerve Injury	30184491	Females	3m	15m	2	Nerve Macrophage	Nerve	50	yes	yes	no	no
GSE93202	PRJNA360287	Inflammasome-driven catecholamine catabolism in macrophages blunts lipolysis during ageing	28953873	Males	3m	24m	2 to 4	Spleen macrophages	Spleen	1267	yes	yes	yes	Yes
							3 to 4	VAT macrophages	Adipose	1825	yes	yes	yes	yes
GSE98401	PRJNA384994	MEF2C restrains microglial responses to inflammatory stimuli and is reduced upon IFN-I in brain aging	28959042	Males	3m	22m	3	Microglia (whole brain)	Brain	398	yes	yes	yes	yes
GSE98249	PRJNA384393	CCR5 maintains macrophages in the bone marrow and drives hematopoietic failure in a mouse model of severe aplastic anemia	30998506	Males	3m	24m	3	BMDM	Bone marrow		No, young males, aged females	n/a	n/a	no
							3	Bone-associated macrophages	Bone marrow		No, young males, aged females	n/a	n/a	no
GSE124829	PRJNA513879	ImmGen ULI: Male-Female Immune Differences	31541153	Males	2, 6m	20m	2 to 1	Peritoneal macrophages	Peritoneal		yes	no	n/a	no
				Females	2, 6m	17m	2 to 1	Peritoneal macrophages	Peritoneal		yes	no	n/a	no
GSE124872	PRJNA514051	Multi-modal analysis of the aging mouse lung at cellular resolution	30814501	NA (likely male)	3m	22m	5 to 7	Alveolar macrophage	Alveolar	1	One mouse is female, rest are male - remove the female	yes	no	no
GSE131869	PRJNA545148	Cx3cr1-deficient microglia exhibit a premature aging transcriptome	31792059	Males	2m	12m, 24m	5 to 6	Microglia	Brain	2617	yes	yes	yes	yes
				Females	2m	12m, 24m	6 to 14	Microglia	Brain	3828	One of the young females is a male - remove this male	yes	yes	yes, remove mislabeled male
GSE134397	PRJNA555159	The lung microenvironment shapes a dysfunctional response of alveolar macrophages in aging	33586677	Labeled males, but likely Females	4m	18m	3 to 5	Alveolar macrophage	Alveolar	2564	No, manuscript says all mice are male, high Xist expression, relabel as female	yes	yes	yes, relabel
				Males	4m	18m	4	Alveolar macrophage (Metformin controls)	Alveolar	455	yes	yes	yes	yes
GSE137028	PRJNA564299	Transcriptomic profiling of microglia and astrocytes throughout aging	32238175	Males	2, 4, 6m	9, 12m	3	Microglia	Brain	2483	yes	yes	yes	yes
GSE145295	PRJNA606611	Resetting proteostasis in aged animals with ISRIB prevents recruitment of profibrotic monocyte-derived alveolar macrophages during pulmonary fibrosis	33972447	NA (likely male)	2-3m	>18m	4	Alveolar macrophage	Alveolar	1044	N/A	yes	yes	yes
GSE199763	PRJNA821463	Age-related alterations in macrophage distribution and function impair cutaneous wound healing	35874681	Females	3m	24m	3	wound macrophages (dorsal skin, 3d post injury)	Skin	3841	yes	yes	yes	yes
GSE190689	PRJNA787964	Reduced expression of mitochondrial complex I subunit Ndufs2 does not impact healthspan in mice	NA	NA (likely male)	<6m	>18m	4	alveolar macrophage	Alveolar	860	N/A	yes	yes	yes
GSE128830	PRJNA528978	Impact of aging on diurnal gene expression in immune cells	34949832	Males	2-3m	18-20m	3 per ZT/21 total	Peritoneal macrophages	Peritoneal	3040	yes	yes	yes	yes
GSE199879	PRJNA821876	Impaired iron recycling from erythrocytes is an early hallmark of aging	36719185	Females	2m	10m	4	red pulp macrophages (spleen)	Spleen	3267	yes	yes	yes	yes
GSE205395	PRJNA844967	Aging exacerbates neuromuscular junction disruption after injury that stimulates pro-inflammatory and diminishes pro-regenerative factor expression in macrophages and fibroadipogenic progenitors.	NA	Labeled males, but likely Females	2-3m	22-26m	2	Skeletal muscle macrophages	Skeletal Muscle	50	No, labelled on GEO and in sample names as male, high Xist expression, relabel as female	yes	no	no
GSE154832	PRJNA647785	Immune checkpoint protein VSIG4 as a biomarker of aging in murine adipose tissue	32856419	Males	2m	20m	2	eWAT phago	Adipose	8154	yes	yes	yes	yes
NA	PRJNA682234	Age-related changes to macrophages are detrimental to fracture healing in mice	32096907	Males	3m	24m	10 to 11	Fracture callus macrophages	Callus	750	yes	yes	yes	yes
GSE156762	PRJNA658992	mTOR-dependent translation amplifies microglia priming in ageing	33108356	Females	6m, 15m, 23m	6m, 15m, 23m	3	Microglia	Brain	1656	yes	yes	yes	yes
GSE267529	PRJNA1111779	Microglia undergo sex-dimorphic transcriptional and metabolic rewiring during aging	38840206	Females	4m	25m	5	Microglia	Brain	5596	yes	yes	yes	yes
				Males	4m	25m	5	Microglia	Brain	1937	yes	yes	yes	yes
NA	PRJNA1029936	BMDM NIA	NA	Males	4m	20m	5	BMDM	Bone marrow	10	yes	yes	no	no
				Females	4m	20m	5	BMDM	Bone marrow	931	yes	yes	yes	yes
GSE142580	PRJNA597527	Impaired phagocytic function in CX3CR1+ tissue-resident skeletal muscle macrophages prevents muscle recovery after influenza A virus-induced pneumonia in aged mice	32720752	Males	4m	18m	5	Skeletal muscle macrophages	Skeletal muscle	2249	yes	yes	yes	yes
GSE195507	PRJNA800823	Single-cell analysis of skeletal muscle macrophages reveals age-associated functional subpopulations	36259488	Males	3m	24m	3	Skeletal muscle macrophages	Skeletal muscle	1650	yes	yes	yes	yes
GSE279654	PRJNA1173774	Trained immunity enhances host resistance to infection in aged mice	39722231	Males	2.33-2.77 months (10-12 weeks)	18-20 months	3 to 6 (9 total)	BMDMs (saline controls only)	Bone marrow	899	yes	yes	yes	yes
GSE205826	PRJNA847895	Transcriptional profiling of young and old mouse macrophages interacting with nanoparticles	37723279	NA (likely male)	8 weeks (1.8 months)	12 months	12 samples (but the samples have 4 runs) 6 per age group	BMDM	Bone marrow	11	N/A	yes	no	no
GSE127542	PRJNA524906	RNA-seq of microglia isolated from the hippocampi of young and aged mice	30944478	NA (likely male)	3 months	20 months	6 each (12 total)	Microglia	Brain	606	N/A	yes	yes	yes
GSE198666	PRJNA816431	Age-related changes to macrophage subpopulations and TREM2 dysregulation characterize attenuated fracture healing in old mice	38825965	NA (likely male)	3 months	24 months	10 old, 11 young (21 total)	fracture callus macrophages	Callus	728	N/A	yes	yes	yes

### Sheet: B
Accession	Bioproject	Title	RNA Extraction Kit	Library Prep Method	Sequencing Platform	Sequencing Type	Mouse Strain	Target Read Length	Library Layout	Strandedness	Enrichment Method
GSE132882	PRJNA549388	Transcriptional profiling of macrophages derived from young and aged injured nerves at 3 days post-injury	Ambion #AM1561	Reverse transcription and Multiple Displacement Amplification with REPLI-g SensiPhi DNA Polymerase and oligo-dT primers; QIAGEN #150073; Qiagen REPLI-g Single Cell RNA Library preparation kit (150073)	Illumina NextSeq 500	Bulk RNA-seq	C57BL/6	75 bp	Single	Unstranded	Poly(A) Selection (oligo-dT priming)
GSE93202	PRJNA360287	Inflammasome-driven catecholamine catabolism in macrophages blunts lipolysis during ageing	RNeasy kits (Qiagen)	Purification with oligo-dT beads; random primers then dUTP, sheared by incubation at 94C, In-house procedure, doesn't list any kit	Illumina HiSeq 2000	Bulk RNA-seq	C57BL/6	75 bp	Single	Stranded (dUTP / second-strand)	Poly(A) Selection (oligo-dT priming)
GSE98401	PRJNA384994	MEF2C restrains microglial responses to inflammatory stimuli and is reduced upon IFN-I in brain aging	Life technologies extraction protocol	The forward primer contains the Illumina P5-Read1 sequences and the reverse primer contains the P7-Read2 sequences find it or put in house; IN HOUSE LIBRARY PREP WITH AGILENT AND KAPPA BIOSYSTEMS REAGENTS	Illumina NextSeq 500	Bulk RNA-seq	C57BL/6	75 bp	Single	Unstranded	Poly(A) Selection (oligo-dT priming)
GSE98249	PRJNA384393	Mouse CD11b+ macrophages - Aging of hematopoietic stem cells is driven by regional specialization of marrow macrophages	Qiagen Rneasy PLUS Micro kit, according to protocols; quality analyzed with Agilent Bioanalyzer 2100	Reverse transcribed with Clontech SMART-Seq® v4 Ultra® Low Input RNA Kit	Illumina HiSeq 2500	Bulk RNA-seq	C57BL/6	75 bp	Single	Unstranded	Poly(A) Selection (oligo-dT priming)
GSE124829	PRJNA513879	ImmGen ULI: Male-Female Immune Differences	ImmGen standard operating protocol	Libraries constructed with standard protocol for Smart-seq2 (Picelli et al, 2013)	Illumina NextSeq 500	Bulk RNA-seq	C57BL/6J	75 bp	Paired	Unstranded	Poly(A) Selection (oligo-dT priming)
GSE124872	PRJNA514051	Multi-modal analysis of the aging mouse lung at cellular resolution		cDNA tagmented by Nextera XT (Illumina) with a custom P5 primer (Integrated DNA Technologies)	Illumina HiSeq 4000	Bulk RNA-seq	C57BL/6J	150 bp	Paired	Stranded (dUTP)	Poly(A) Selection (oligo-dT priming)
GSE131869	PRJNA545148	Cx3cr1-deficient microglia exhibit a premature aging transcriptome	Qiagen Universal AllPrep kit (Qiagen 80004)	cDNA prepped with SmartSeq v4 Ultra Low RNA Input Library prep protocol (Clontech 634889); tagged and fragmented with NexteraXT DNA Library Preparation kit (Illumina FC-131-1024)	Illumina HiSeq 2500	Bulk RNA-seq	C57BL/6J	75 bp	Paired	Unstranded	Poly(A) Selection (oligo-dT priming)
GSE134397	PRJNA555159	The Aging Microenvironment Drives Alveolar Macrophage Changes in Aging	RNeasy Plus Mini Kit (Qiagen)	Library Prep with NEB Next RNA Ultra Kit (Qiagen)	Illumina NextSeq 500	Bulk RNA-seq	C57BL/6	75 bp	Single	Stranded (dUTP)	Poly(A) Selection (oligo-dT priming)
GSE137028	PRJNA564299	Transcriptomic profiling of microglia and astrocytes throughout aging	RNeasy Micro Kit (74004, Qiagen)	Library Prep with SMART-Seq v4 Ultra Low Input RNA Kit (634892, Takara Bio USA, Mountain View, CA, USA)	Illumina NovaSeq 6000	Bulk RNA-seq	C57BL/6	150 bp	Paired	Unstranded	Poly(A) Selection (oligo-dT priming)
GSE145295	PRJNA606611	Resetting proteostasis in aged animals with ISRIB prevents recruitment of profibrotic monocyte-derived alveolar macrophages during pulmonary fibrosis	AllPrep DNA/RNA Mini Kit (QIAGEN)	Library Prep with NEBNext RNA Ultra I kit (New England Biolabs, catalog number E7530L) with polyA mRNA isolation module (New England Biolabs, catalog number E7490S)	Illumina NextSeq 500	Bulk RNA-seq	C57BL/6J	75 bp	Single	Stranded (dUTP)	Poly(A) Selection (oligo-dT priming)
GSE199763	PRJNA821463	Age-related alterations in macrophage distribution and function impair cutaneous wound healing	Rneasy kit	cDNA synthesized and amplified with SMART-Seq v4 ultra-low input RNA Kit for sequencing (Takara)	Illumina NovaSeq 6000	Bulk RNA-seq	C57BL6/J	150 bp	Paired	Unstranded	Poly(A) Selection (oligo-dT priming)
GSE190689	PRJNA787964	Reduced expression of mitochondrial complex I subunit Ndufs2 does not impact healthspan in mice	QIAGEN RNeasy Plus Mini Kit	Library Prep with NEBNext Ultra Kit with polyA selection (New England BioLabs)	Illumina NextSeq 500	Bulk RNA-seq	C57BL/6J	75 bp	Single	Stranded (dUTP)	Poly(A) Selection (oligo-dT priming)
GSE128830	PRJNA528978	Impact of aging on diurnal gene expression in immune cells	RNA purification with PureLink columns	Library Prep with Lexogen Quantseq instructions	Illumina HiSeq 2000	Bulk RNA-seq	C57BL/6	50 bp	Single	Unstranded	Poly(A) Selection (oligo-dT priming)
GSE199879	PRJNA821876	Impaired iron recycling from erythrocytes is an early hallmark of aging	Trizol-LS (Invitrogen, 10296010); RNA isolated with Direct-zol RNA Microprep Kit (Zymo Research, R2062)	Library Prep with Smart-seq2 protocol {Picelli, 2013 #1236}	Illumina NextSeq 500	Bulk RNA-seq	C57BL/6J	85 bp	Single	Unstranded	Poly(A) Selection (oligo-dT priming)
GSE205395	PRJNA844967	Aging exacerbates neuromuscular junction disruption after injury that stimulates pro-inflammatory and diminishes pro-regenerative factor expression in macrophages and fibroadipogenic progenitors.	Qiagen All-Prep DNA/RNA	cDNAs prepared using the single cell 3′ v3 Protocol as per manufacturer’s instructions, Library Prep with NEBNext Ultra with poly-A selection	Illumina NovaSeq 6000	Single-cell RNA-seq	C57BL/6J	150 bp	Paired	Stranded (dUTP)	Poly(A) Selection (oligo-dT priming)
GSE154832	PRJNA647785	Age-related transcriptional profiling of phagocytic cells isolated from murine epididymal white adipose tissue	miRNeasy Mini Kit (Qiagen)	Library Prep with TruSeq Stranded Total RNA kit (Illumina) from 700 ng total RNA, following manufacturer's instructions	Illumina HiSeq 2500	Bulk RNA-seq	C57BL/6J	75 bp	Single	Stranded (dUTP)	rRNA depletion (Total RNA)
NA	PRJNA682234	Fracture callus macrophages in old and young mice (3 days after fracture)	Invitrogen RNA aqueous Micro Kit (AM1931)	Library Prep with Illumina TruSeq Stranded mRNA Library Prep Kit	Illumina HiSeq 4000	Bulk RNA-seq	C57BL/6J	50 bp	Single	Stranded (dUTP)	Poly(A) Selection (oligo-dT priming)
GSE156762	PRJNA658992	mTOR-dependent translation amplifies microglia priming in ageing	RNAeasy microkit (Qiagen), according to manufacturers’ guidelines	RNA Prep for Sequencing with SMARTer Ultra Low RNA kit for Illumina sequencing (Clontech Laboratories)	Illumina HiSeq 2000	Bulk RNA-seq	C57BL/6	75 bp	Paired	Unstranded	Poly(A) Selection (oligo-dT priming)
GSE267529	PRJNA1111779	Microglia undergo sex-dimorphic transcriptional and metabolic rewiring during aging	RNeasy Plus Micro kit (QIAGEN)	Reverse transcribed with SMART-Seq V4 Ultra Low RNA Input Kit for Sequencing; Library Prep with Nextera XT Library Preparation kit (Illumina, San Diego, CA)	Illumina NovaSeq 6000	Bulk RNA-seq	C57BL/6	75 bp	Single	Stranded (dUTP)	Poly(A) Selection (oligo-dT priming)
NA	PRJNA1029936	Transcriptional profiling of young female and male murine macrophages, from peritoneal macrophages and bone marrow-derived macrophages.	Total RNA was purified using the Direct‐zol RNA Kit (Zymo, Irvine, CA, USA, no. R2052)	SMARTer Stranded RNA‐seq Kit (Clontech‐Takara, Kusatsu, Shiga, Japan, no. 634411)	Illumina NovaSeq 6000	Bulk RNA-seq	C57BL/6	150bp	Paired	Stranded	rRNA depletion (Total RNA)
GSE142580	PRJNA597527	Impaired phagocytic function in CX3CR1+ tissue-resident skeletal muscle macrophages prevents muscle recovery after influenza A virus-induced pneumonia in aged mice	Arcturus PicoPure RNA isolation kit	Library Prep with SMARTer Stranded Total RNA-Seq Kit v2 - Pico Input Mammalian kit	Illumina NextSeq 500	Bulk RNA-seq	C57BL/6J	75 bp	Single	Stranded	rRNA depletion (Total RNA)
GSE195507	PRJNA800823	Single-cell analysis of skeletal muscle macrophages reveals age-associated functional subpopulations	single-cell GEM (Gel Bead-in-Emulsion) generation with Chromium Controller (10x Genomics)	Single-cell libraries generated with 10x Genomics Chromium Single Cell 3ʹ Reagent Kits v3 (10x Genomics Cat# PN-1000092)	Illumina NovaSeq 6000	Single-cell RNA-seq	C57BL6/JN	150 bp	Paired	Stranded (dUTP)	Poly(A) Selection (oligo-dT priming)
GSE279654	PRJNA1173774	Trained immunity enhances host resistance to infection in aged mice	RNeasy Mini Kit (Qiagen)	Library Prep with NEBNext® UltraTM RNA Library Prep Kit for Illumina® (NEB, USA)	Illumina NovaSeq 6000	Bulk RNA-seq	C57BL/6	150 bp	Paired	Stranded (dUTP)	Poly(A) Selection (oligo-dT priming)
GSE205826	PRJNA847895	Transcriptional profiling of young and old mouse macrophages interacting with nanoparticles [Bulk RNA-seq]	TRIzol (Invitrogen, 15596026)	Library Prep with Illumina TruSeq RNA Library Preparation Kit v2 (Illumina, RS-122-2001)	Illumina NextSeq 500	Bulk RNA-seq	C57BL6	150 bp	Paired	Unstranded	Poly(A) Selection (oligo-dT priming)
GSE127542	PRJNA524906	RNA-seq of microglia isolated from the hippocampi of young and aged mice	RNeasy Micro Plus kit (Qiagen)	cDNA reverse synthesis with SmartSeq v4 Ultra-low input kit (Takara); Library Prep with Nextera XT kit (Illumina)	Illumina NovaSeq 6000	Bulk RNA-seq	C57BL/6	150 bp	Paired	Unstranded	Poly(A) Selection (oligo-dT priming)
GSE198666	PRJNA816431	High-throughput sequencing for analysis of macropahges from old and young mice. [Bulk RNA-seq for the macrophages]	RNA was extracted from the isolated macrophages using Invitrogen RNA aqueous Micro Kit (AM1931)	TruSeq Stranded mRNA Library Prep Kit was used to prepare the library	Illumina HiSeq 2500	Bulk RNA-seq	C57BL/6	50 bp	Single	Stranded (dUTP)	Poly(A) Selection (oligo-dT priming)
